# Insect-specific viruses regulate vector competence in *Aedes aegypti* mosquitoes via expression of histone H4

**DOI:** 10.1101/2021.06.05.447047

**Authors:** Roenick P. Olmo, Yaovi M. H. Todjro, Eric R. G. R. Aguiar, João Paulo P. de Almeida, Juliana N. Armache, Isaque J. S. de Faria, Flávia V. Ferreira, Ana Teresa S. Silva, Kátia P. R. de Souza, Ana Paula P. Vilela, Cheong H. Tan, Mawlouth Diallo, Alioune Gaye, Christophe Paupy, Judicaël Obame-Nkoghe, Tessa M. Visser, Constantianus J. M. Koenraadt, Merril A. Wongsokarijo, Ana Luiza C. Cruz, Mariliza T. Prieto, Maisa C. P. Parra, Maurício L. Nogueira, Vivian Avelino-Silva, Renato N. Mota, Magno A. Z. Borges, Betânia P. Drumond, Erna G. Kroon, Luigi Sedda, Eric Marois, Jean-Luc Imler, João T. Marques

**Author notes:** These authors contributed equally to this work (Roenick P. Olmo, Yaovi M. H. Todjro, Eric R. G. R. Aguiar).

## Abstract

*Aedes aegypti* and *Aedes albopictus* are major mosquito vectors for arthropod-borne viruses (arboviruses) such as dengue (DENV) and Zika (ZIKV) viruses. Mosquitoes also carry insect-specific viruses (ISVs) that may affect the transmission of arboviruses. Here, we analyzed the global virome in urban *Aedes* mosquitoes and observed that two insect-specific viruses, Phasi Charoen-like virus (PCLV) and Humaita Tubiacanga virus (HTV), were the most prevalent in *A. aegypti* worldwide except for African cities, where transmission of arboviruses is low. Spatiotemporal analysis revealed that presence of HTV and PCLV led to a 200% increase in the chances of having DENV in wild mosquitoes. In the laboratory, we showed that HTV and PCLV prevented downregulation of histone H4, a previously unrecognized proviral host factor, and rendered mosquitoes more susceptible to DENV and ZIKV. Altogether, our data reveals a molecular basis for the regulation of *A. aegypti* vector competence by highly prevalent ISVs that may impact how we analyze the risk of arbovirus outbreaks.
