## Supplementary Table 1 for "Insect-specific viruses regulate vector competence in *Aedes aegypti* mosquitoes via expression of histone H4"

### Sheet: Libraries sorted by location
SRA ID	Raw read counts	Species	Individuals per pool	Location (country)	Acronym (as seen in text and figures)	Library preparation method	Kit used for library preparation	Illumina® sequencing equipment
SRR14263516	22354271	Aedes aegypti	1	Caratinga (BR)	Aaeg Caratinga (BR) 01	Regular	TruSeq Small RNA library Prep Kit (Illumina®)	HiSeq2000
SRR14263515	16991811	Aedes aegypti	1	Caratinga (BR)	Aaeg Caratinga (BR) 02	Regular	TruSeq Small RNA library Prep Kit (Illumina®)	HiSeq2000
SRR14263504	15107645	Aedes aegypti	1	Caratinga (BR)	Aaeg Caratinga (BR) 03	Regular	TruSeq Small RNA library Prep Kit (Illumina®)	HiSeq2000
SRR14263493	18261721	Aedes aegypti	1	Caratinga (BR)	Aaeg Caratinga (BR) 04	Regular	TruSeq Small RNA library Prep Kit (Illumina®)	HiSeq2000
SRR14263482	16645291	Aedes aegypti	1	Caratinga (BR)	Aaeg Caratinga (BR) 05	Regular	TruSeq Small RNA library Prep Kit (Illumina®)	HiSeq2000
SRR14263471	16754889	Aedes aegypti	1	Caratinga (BR)	Aaeg Caratinga (BR) 06	Regular	TruSeq Small RNA library Prep Kit (Illumina®)	HiSeq2000
SRR14263460	18719549	Aedes aegypti	1	Caratinga (BR)	Aaeg Caratinga (BR) 07	Regular	TruSeq Small RNA library Prep Kit (Illumina®)	HiSeq2000
SRR14263449	13858564	Aedes aegypti	1	Caratinga (BR)	Aaeg Caratinga (BR) 08	Regular	TruSeq Small RNA library Prep Kit (Illumina®)	HiSeq2000
SRR14263438	16967849	Aedes aegypti	1	Caratinga (BR)	Aaeg Caratinga (BR) 09	Regular	TruSeq Small RNA library Prep Kit (Illumina®)	HiSeq2000
SRR14263429	20468332	Aedes aegypti	1	Caratinga (BR)	Aaeg Caratinga (BR) 10	Regular	TruSeq Small RNA library Prep Kit (Illumina®)	HiSeq2000
SRR14263514	20401791	Aedes aegypti	1	Caratinga (BR)	Aaeg Caratinga (BR) 11	Regular	TruSeq Small RNA library Prep Kit (Illumina®)	HiSeq2000
SRR14263513	17469864	Aedes aegypti	1	Caratinga (BR)	Aaeg Caratinga (BR) 12	Regular	TruSeq Small RNA library Prep Kit (Illumina®)	HiSeq2000
SRR14263512	18055683	Aedes aegypti	1	Caratinga (BR)	Aaeg Caratinga (BR) 13	Regular	TruSeq Small RNA library Prep Kit (Illumina®)	HiSeq2000
SRR14263511	19841994	Aedes aegypti	1	Caratinga (BR)	Aaeg Caratinga (BR) 14	Regular	TruSeq Small RNA library Prep Kit (Illumina®)	HiSeq2000
SRR14263510	18570558	Aedes aegypti	1	Caratinga (BR)	Aaeg Caratinga (BR) 15	Regular	TruSeq Small RNA library Prep Kit (Illumina®)	HiSeq2000
SRR14263509	24173561	Aedes aegypti	1	Caratinga (BR)	Aaeg Caratinga (BR) 16	Regular	TruSeq Small RNA library Prep Kit (Illumina®)	HiSeq2000
SRR14263508	29091503	Aedes aegypti	1	Caratinga (BR)	Aaeg Caratinga (BR) 17	Regular	TruSeq Small RNA library Prep Kit (Illumina®)	HiSeq2000
SRR14263507	24732700	Aedes aegypti	1	Caratinga (BR)	Aaeg Caratinga (BR) 18	Regular	TruSeq Small RNA library Prep Kit (Illumina®)	HiSeq2000
SRR14263506	33615150	Aedes aegypti	1	Caratinga (BR)	Aaeg Caratinga (BR) 19	Regular	TruSeq Small RNA library Prep Kit (Illumina®)	HiSeq2000
SRR14263505	22841569	Aedes aegypti	1	Caratinga (BR)	Aaeg Caratinga (BR) 20	Regular	TruSeq Small RNA library Prep Kit (Illumina®)	HiSeq2000
SRR14263503	25127607	Aedes aegypti	1	Caratinga (BR)	Aaeg Caratinga (BR) 21	Regular	TruSeq Small RNA library Prep Kit (Illumina®)	HiSeq2000
SRR14263502	32060499	Aedes aegypti	1	Caratinga (BR)	Aaeg Caratinga (BR) 22	Regular	TruSeq Small RNA library Prep Kit (Illumina®)	HiSeq2000
SRR14263501	26896405	Aedes aegypti	1	Caratinga (BR)	Aaeg Caratinga (BR) 23	Regular	TruSeq Small RNA library Prep Kit (Illumina®)	HiSeq2000
SRR14263500	30925064	Aedes aegypti	1	Caratinga (BR)	Aaeg Caratinga (BR) 24	Regular	TruSeq Small RNA library Prep Kit (Illumina®)	HiSeq2000
SRR14263499	30949497	Aedes aegypti	1	Caratinga (BR)	Aaeg Caratinga (BR) 25	Regular	TruSeq Small RNA library Prep Kit (Illumina®)	HiSeq2000
SRR14263498	28698423	Aedes aegypti	1	Caratinga (BR)	Aaeg Caratinga (BR) 26	Regular	TruSeq Small RNA library Prep Kit (Illumina®)	HiSeq2000
SRR14263497	26157464	Aedes aegypti	1	Caratinga (BR)	Aaeg Caratinga (BR) 27	Regular	TruSeq Small RNA library Prep Kit (Illumina®)	HiSeq2000
SRR14263496	24976855	Aedes aegypti	1	Caratinga (BR)	Aaeg Caratinga (BR) 28	Regular	TruSeq Small RNA library Prep Kit (Illumina®)	HiSeq2000
SRR14263495	42029122	Aedes aegypti	1	Caratinga (BR)	Aaeg Caratinga (BR) 29	Regular	TruSeq Small RNA library Prep Kit (Illumina®)	HiSeq2000
SRR14263494	15352633	Aedes aegypti	1	Caratinga (BR)	Aaeg Caratinga (BR) 30	Regular	TruSeq Small RNA library Prep Kit (Illumina®)	HiSeq2000
SRR14263492	28647112	Aedes aegypti	1	Caratinga (BR)	Aaeg Caratinga (BR) 31	Regular	TruSeq Small RNA library Prep Kit (Illumina®)	HiSeq2000
SRR14263491	25641679	Aedes aegypti	6	Santos (BR)	Aaeg Santos (BR) 01	Regular	NEBNext® Multiplex Small RNA Library Prep Set for Illumina®	HiSeq4000
SRR14263490	26762483	Aedes aegypti	3	Santos (BR)	Aaeg Santos (BR) 02	Regular	NEBNext® Multiplex Small RNA Library Prep Set for Illumina®	HiSeq4000
SRR14263489	24761408	Aedes aegypti	4	Santos (BR)	Aaeg Santos (BR) 03	Regular	NEBNext® Multiplex Small RNA Library Prep Set for Illumina®	HiSeq4000
SRR14263488	31322629	Aedes aegypti	7	Santos (BR)	Aaeg Santos (BR) 04	Regular	NEBNext® Multiplex Small RNA Library Prep Set for Illumina®	HiSeq4000
SRR14263487	30854036	Aedes aegypti	10	Santos (BR)	Aaeg Santos (BR) 05	Regular	NEBNext® Multiplex Small RNA Library Prep Set for Illumina®	HiSeq4000
SRR14263486	35999672	Aedes aegypti	6	Santos (BR)	Aaeg Santos (BR) 06	Regular	NEBNext® Multiplex Small RNA Library Prep Set for Illumina®	HiSeq4000
SRR14263485	24003154	Aedes aegypti	80	Santos (BR)	Aaeg Santos (BR) 07	Oxidation	NEBNext® Multiplex Small RNA Library Prep Set for Illumina®	HiSeq4000
SRR14263484	29996725	Aedes aegypti	44	Santos (BR)	Aaeg Santos (BR) 08	Oxidation	NEBNext® Multiplex Small RNA Library Prep Set for Illumina®	HiSeq4000
SRR14263483	38000495	Aedes aegypti	44	São José do Rio Preto (BR)	Aaeg S. J. do Rio Preto (BR) 01	Regular	NEBNext® Multiplex Small RNA Library Prep Set for Illumina®	HiSeq4000
SRR14263481	37235892	Aedes aegypti	11	São José do Rio Preto (BR)	Aaeg S. J. do Rio Preto (BR) 02	Regular	NEBNext® Multiplex Small RNA Library Prep Set for Illumina®	HiSeq4000
SRR14263480	27509861	Aedes aegypti	41	São José do Rio Preto (BR)	Aaeg S. J. do Rio Preto (BR) 03	Regular	NEBNext® Multiplex Small RNA Library Prep Set for Illumina®	HiSeq4000
SRR14263479	28913082	Aedes aegypti	9	Montes Claros (BR)	Aaeg Montes Claros (BR) 01	Regular	NEBNext® Multiplex Small RNA Library Prep Set for Illumina®	HiSeq4000
SRR14263478	29852165	Aedes aegypti	9	Montes Claros (BR)	Aaeg Montes Claros (BR) 02	Regular	NEBNext® Multiplex Small RNA Library Prep Set for Illumina®	HiSeq4000
SRR1803377	9081151	Aedes aegypti	6	Rio de Janeiro (BR)	Aaeg Rio de Janeiro (BR) 01	Regular	Home made (according to Aguiar et al, 2015, NAR)	HiSeq2000
SRR1803378	12183902	Aedes aegypti	6	Rio de Janeiro (BR)	Aaeg Rio de Janeiro (BR) 02	Regular	Home made (according to Aguiar et al, 2015, NAR)	HiSeq2000
SRR1803379	9253941	Aedes aegypti	6	Rio de Janeiro (BR)	Aaeg Rio de Janeiro (BR) 03	Regular	Home made (according to Aguiar et al, 2015, NAR)	HiSeq2000
SRR14263477	45992620	Aedes aegypti	13	Paramaribo (SU)	Aaeg Paramaribo (SU) 01	Regular	NEBNext® Multiplex Small RNA Library Prep Set for Illumina®	HiSeq4000
SRR14263476	50568226	Aedes aegypti	13	Paramaribo (SU)	Aaeg Paramaribo (SU) 02	Regular	NEBNext® Multiplex Small RNA Library Prep Set for Illumina®	HiSeq4000
SRR14263475	40040798	Aedes aegypti	13	Paramaribo (SU)	Aaeg Paramaribo (SU) 03	Regular	NEBNext® Multiplex Small RNA Library Prep Set for Illumina®	HiSeq4000
SRR14263474	34993590	Aedes aegypti	13	Paramaribo (SU)	Aaeg Paramaribo (SU) 04	Regular	NEBNext® Multiplex Small RNA Library Prep Set for Illumina®	HiSeq4000
SRR14263473	30047455	Aedes aegypti	20	Dakar (SE)	Aaeg Dakar (SE) 01	Regular	NEBNext® Multiplex Small RNA Library Prep Set for Illumina®	HiSeq4000
SRR14263472	10221818	Aedes aegypti	20	Dakar (SE)	Aaeg Dakar (SE) 02	Oxidation	NEBNext® Multiplex Small RNA Library Prep Set for Illumina®	HiSeq4000
SRR14263470	25861115	Aedes aegypti	20	Dakar (SE)	Aaeg Dakar (SE) 03	SizeSelection	NEBNext® Multiplex Small RNA Library Prep Set for Illumina®	HiSeq4000
SRR14263469	39411368	Aedes aegypti	20	Dakar (SE)	Aaeg Dakar (SE) 04	Regular	NEBNext® Multiplex Small RNA Library Prep Set for Illumina®	HiSeq4000
SRR14263468	31650196	Aedes aegypti	20	Dakar (SE)	Aaeg Dakar (SE) 05	Oxidation	NEBNext® Multiplex Small RNA Library Prep Set for Illumina®	HiSeq4000
SRR14263467	25682856	Aedes aegypti	20	Dakar (SE)	Aaeg Dakar (SE) 06	SizeSelection	NEBNext® Multiplex Small RNA Library Prep Set for Illumina®	HiSeq4000
SRR14263466	26894474	Aedes aegypti	10	Dakar (SE)	Aaeg Dakar (SE) 07	Oxidation	NEBNext® Multiplex Small RNA Library Prep Set for Illumina®	HiSeq4000
SRR14263465	21258732	Aedes aegypti	10	Dakar (SE)	Aaeg Dakar (SE) 08	Oxidation	NEBNext® Multiplex Small RNA Library Prep Set for Illumina®	HiSeq4000
SRR14263464	32041173	Aedes aegypti	15	Franceville (Gabon)	Aaeg Franceville (Gabon) 01	Regular	NEBNext® Multiplex Small RNA Library Prep Set for Illumina®	HiSeq4000
SRR14263463	29732108	Aedes aegypti	1	Lope (Gabon)	Aaeg Lope (Gabon) 01	Regular	NEBNext® Multiplex Small RNA Library Prep Set for Illumina®	HiSeq4000
SRR14263462	28361676	Aedes aegypti	5	Singapore (SI)	Aaeg Singapore (SI) 01	Regular	NEBNext® Multiplex Small RNA Library Prep Set for Illumina®	HiSeq4000
SRR14263461	17266424	Aedes aegypti	15	Singapore (SI)	Aaeg Singapore (SI) 02	Oxidation	NEBNext® Multiplex Small RNA Library Prep Set for Illumina®	HiSeq4000
SRR14263459	18247746	Aedes aegypti	15	Singapore (SI)	Aaeg Singapore (SI) 03	Oxidation	NEBNext® Multiplex Small RNA Library Prep Set for Illumina®	HiSeq4000
SRR14263458	18932738	Aedes aegypti	15	Singapore (SI)	Aaeg Singapore (SI) 04	Oxidation	NEBNext® Multiplex Small RNA Library Prep Set for Illumina®	HiSeq4000
SRR14263457	44297496	Aedes aegypti	10	Laboratory (Bangkok strain)	Aaeg Lab. (Bangkok) 01	Regular	NEBNext® Multiplex Small RNA Library Prep Set for Illumina®	HiSeq4000
SRR14263456	14878467	Aedes aegypti	4	Laboratory (RedEye strain)	Aaeg Lab. (RedEye) 01	Regular	NEBNext® Multiplex Small RNA Library Prep Set for Illumina®	HiSeq4000
SRR14263455	22264659	Aedes aegypti	15	Laboratory (Liverpool strain)	Aaeg Lab. (Liverpool) 01	SizeSelection	NEBNext® Multiplex Small RNA Library Prep Set for Illumina®	HiSeq4000
SRR14263454	28981750	Aedes aegypti	15	Laboratory (Liverpool strain)	Aaeg Lab. (Liverpool) 02	Oxidation	NEBNext® Multiplex Small RNA Library Prep Set for Illumina®	HiSeq4000
SRR14263453	28777129	Aedes albopictus	1	Brumadinho (BR)	Aalb Brumadinho (BR) 01	Regular	NEBNext® Multiplex Small RNA Library Prep Set for Illumina®	HiSeq4000
SRR14263452	20269384	Aedes albopictus	1	Caratinga (BR)	Aalb Caratinga (BR) 01	Regular	TruSeq Small RNA library Prep Kit (Illumina®)	HiSeq2000
SRR14263451	24722777	Aedes albopictus	10	Montes Claros (BR)	Aalb Montes Claros (BR) 01	Regular	NEBNext® Multiplex Small RNA Library Prep Set for Illumina®	HiSeq4000
SRR14263450	20681291	Aedes albopictus	10	Montes Claros (BR)	Aalb Montes Claros (BR) 02	Regular	NEBNext® Multiplex Small RNA Library Prep Set for Illumina®	HiSeq4000
SRR14263448	21556034	Aedes albopictus	1	Montes Claros (BR)	Aalb Montes Claros (BR) 03	Regular	NEBNext® Multiplex Small RNA Library Prep Set for Illumina®	HiSeq4000
SRR14263447	28485529	Aedes albopictus	1	Montes Claros (BR)	Aalb Montes Claros (BR) 04	Regular	NEBNext® Multiplex Small RNA Library Prep Set for Illumina®	HiSeq4000
SRR14263446	26349189	Aedes albopictus	4	Montes Claros (BR)	Aalb Montes Claros (BR) 05	Regular	NEBNext® Multiplex Small RNA Library Prep Set for Illumina®	HiSeq4000
SRR14263445	23727935	Aedes albopictus	4	Montes Claros (BR)	Aalb Montes Claros (BR) 06	Regular	NEBNext® Multiplex Small RNA Library Prep Set for Illumina®	HiSeq4000
SRR14263444	23922965	Aedes albopictus	1	Montes Claros (BR)	Aalb Montes Claros (BR) 07	Regular	NEBNext® Multiplex Small RNA Library Prep Set for Illumina®	HiSeq4000
SRR14263442	21331809	Aedes albopictus	10	Strasbourg (FR)	Aalb Strasbourg (FR) 01	SizeSelection	NEBNext® Multiplex Small RNA Library Prep Set for Illumina®	HiSeq4000
SRR14263441	35675175	Aedes albopictus	10	Strasbourg (FR)	Aalb Strasbourg (FR) 02	Oxidation	NEBNext® Multiplex Small RNA Library Prep Set for Illumina®	HiSeq4000
SRR14263440	24530612	Aedes albopictus	10	Strasbourg (FR)	Aalb Strasbourg (FR) 03	SizeSelection	NEBNext® Multiplex Small RNA Library Prep Set for Illumina®	HiSeq4000
SRR14263443	19981331	Aedes albopictus	10	Strasbourg (FR)	Aalb Strasbourg (FR) 04	Oxidation	NEBNext® Multiplex Small RNA Library Prep Set for Illumina®	HiSeq4000
SRR14263439	18366741	Aedes albopictus	10	Strasbourg (FR)	Aalb Strasbourg (FR) 05	SizeSelection	NEBNext® Multiplex Small RNA Library Prep Set for Illumina®	HiSeq4000
SRR14263437	45294146	Aedes albopictus	15	Franceville (Gabon)	Aalb Franceville (Gabon) 01	Regular	NEBNext® Multiplex Small RNA Library Prep Set for Illumina®	HiSeq4000
SRR14263436	43242402	Aedes albopictus	19	Lope (Gabon)	Aalb Lope (Gabon) 01	Regular	NEBNext® Multiplex Small RNA Library Prep Set for Illumina®	HiSeq4000
SRR14263435	33220302	Aedes albopictus	2	Lope (Gabon)	Aalb Lope (Gabon) 02	Regular	NEBNext® Multiplex Small RNA Library Prep Set for Illumina®	HiSeq4000
SRR14263434	40595077	Aedes albopictus	21	Lope (Gabon)	Aalb Lope (Gabon) 03	Regular	NEBNext® Multiplex Small RNA Library Prep Set for Illumina®	HiSeq4000
SRR14263433	28831333	Aedes albopictus	5	Singapore (SI)	Aalb Singapore (SI) 01	Regular	NEBNext® Multiplex Small RNA Library Prep Set for Illumina®	HiSeq4000
SRR14263432	23314894	Aedes albopictus	15	Singapore (SI)	Aalb Singapore (SI) 02	Oxidation	NEBNext® Multiplex Small RNA Library Prep Set for Illumina®	HiSeq4000
SRR14263431	44723298	Aedes albopictus	15	Singapore (SI)	Aalb Singapore (SI) 03	Oxidation	NEBNext® Multiplex Small RNA Library Prep Set for Illumina®	HiSeq4000
SRR14263430	33797963	Aedes albopictus	15	Singapore (SI)	Aalb Singapore (SI) 04	Oxidation	NEBNext® Multiplex Small RNA Library Prep Set for Illumina®	HiSeq4000
		Total	815
		A. aegypti	625
		A. albopictus	190
