## Supplementary Table 2 for "Insect-specific viruses regulate vector competence in *Aedes aegypti* mosquitoes via expression of histone H4"

### Sheet: Assembly metrics
				Assembly metrics (considering contigs with length >50nt)									Contigs >199nt with blast hits
SRA ID	Acronym (as seen in text and figures)	Species	Assembled contigs (>50nt)	Number of contigs	N50	Average length	Median	Standard deviation	Largest contig	Number of contigs > 1K	Total of bases in contigs > 1k	Assembled contigs (>199nt)	Total	Non-viral	Viral	Unknown contigs >199nt
SRR14263516	Aaeg Caratinga (BR) 01	Aedes aegypti	1631	3786	52	54.9091	49	42.5439	1887	2	2938	25	13	5	8	12
SRR14263515	Aaeg Caratinga (BR) 02	Aedes aegypti	592	1432	59	63.3813	48	163.363	5147	4	9966	24	22	4	17	3
SRR14263504	Aaeg Caratinga (BR) 03	Aedes aegypti	1028	2219	56	61.7823	49	121.857	3885	6	12500	23	17	4	13	6
SRR14263493	Aaeg Caratinga (BR) 04	Aedes aegypti	979	2287	53	58.4088	49	144.485	5382	4	12099	10	8	4	4	2
SRR14263482	Aaeg Caratinga (BR) 05	Aedes aegypti	879	2280	53	57.5105	48	137.215	4624	5	12507	16	15	0	14	2
SRR14263471	Aaeg Caratinga (BR) 06	Aedes aegypti	1322	2910	56	61.1955	49	151.912	6813	4	13096	42	26	13	13	16
SRR14263460	Aaeg Caratinga (BR) 07	Aedes aegypti	315	721	65	70.8114	48	131.565	2173	3	5020	24	23	0	23	1
SRR14263449	Aaeg Caratinga (BR) 08	Aedes aegypti	530	1225	57	64.1649	49	114.102	2999	3	5402	27	25	2	23	2
SRR14263438	Aaeg Caratinga (BR) 09	Aedes aegypti	195	682	67	65.0044	42	170.878	3309	3	6633	23	23	2	21	0
SRR14263429	Aaeg Caratinga (BR) 10	Aedes aegypti	747	1786	55	61.154	48	153.904	4420	5	12590	19	16	1	13	5
SRR14263514	Aaeg Caratinga (BR) 11	Aedes aegypti	1107	2624	53	57.0979	49	97.6343	3868	5	9664	18	15	3	12	3
SRR14263513	Aaeg Caratinga (BR) 12	Aedes aegypti	714	1677	56	62.5963	49	158.665	4493	5	12388	24	18	4	14	6
SRR14263512	Aaeg Caratinga (BR) 13	Aedes aegypti	167	690	54	55.9203	41	118.013	1486	4	5458	15	15	0	15	0
SRR14263511	Aaeg Caratinga (BR) 14	Aedes aegypti	1105	2651	53	57.5281	48	106.673	3872	5	11435	16	13	7	6	3
SRR14263510	Aaeg Caratinga (BR) 15	Aedes aegypti	1773	3805	55	58.3096	50	84.5788	3873	6	11157	24	17	8	9	7
SRR14263509	Aaeg Caratinga (BR) 16	Aedes aegypti	703	1974	53	56.2112	47	142.952	4494	4	11429	15	13	8	5	2
SRR14263508	Aaeg Caratinga (BR) 17	Aedes aegypti	1260	3099	53	56.476	48	114.033	4113	4	11546	22	18	6	11	5
SRR14263507	Aaeg Caratinga (BR) 18	Aedes aegypti	1541	3808	54	59.5502	48	146.945	6689	7	19925	38	28	7	20	11
SRR14263506	Aaeg Caratinga (BR) 19	Aedes aegypti	504	1582	55	58.158	45	101.354	2389	3	5239	30	30	8	22	0
SRR14263505	Aaeg Caratinga (BR) 20	Aedes aegypti	1224	2866	55	60.2401	49	139.298	3994	7	17373	23	21	4	16	3
SRR14263503	Aaeg Caratinga (BR) 21	Aedes aegypti	1798	3868	56	60.5253	50	91.1911	3863	5	10263	56	43	17	25	14
SRR14263502	Aaeg Caratinga (BR) 22	Aedes aegypti	945	2414	53	57.7452	48	113.264	3798	7	12803	18	16	3	13	2
SRR14263501	Aaeg Caratinga (BR) 23	Aedes aegypti	1712	4014	52	53.7038	49	26.7667	556	0	0	22	16	11	5	6
SRR14263500	Aaeg Caratinga (BR) 24	Aedes aegypti	797	2217	53	56.94	47	141.944	4741	5	12495	19	16	4	12	3
SRR14263499	Aaeg Caratinga (BR) 25	Aedes aegypti	1212	3246	52	55.4239	47	132.922	6181	3	11418	23	19	5	14	4
SRR14263498	Aaeg Caratinga (BR) 26	Aedes aegypti	308	1035	54	60.7063	45	181.822	4378	4	10082	17	17	0	17	0
SRR14263497	Aaeg Caratinga (BR) 27	Aedes aegypti	1028	2546	53	57.5299	48	105.37	3986	5	10135	21	20	3	17	1
SRR14263496	Aaeg Caratinga (BR) 28	Aedes aegypti	1761	3949	55	59.842	49	138.271	6176	4	15476	38	31	11	18	9
SRR14263495	Aaeg Caratinga (BR) 29	Aedes aegypti	3030	6543	55	58.4221	50	104.62	6820	5	14278	74	43	29	13	32
SRR14263494	Aaeg Caratinga (BR) 30	Aedes aegypti	985	2160	56	61.3454	49	139.44	4456	4	11535	19	15	1	13	5
SRR14263492	Aaeg Caratinga (BR) 31	Aedes aegypti	402	1233	52	54.395	45	79.168	1702	3	4389	17	17	0	16	1
SRR14263491	Aaeg Santos (BR) 01	Aedes aegypti	779	6511	37	35.5147	30	24.0857	568	0	0	24	24	12	12	0
SRR14263490	Aaeg Santos (BR) 02	Aedes aegypti	1836	7941	47	41.9195	33	31.7594	1050	1	1050	50	38	33	4	13
SRR14263489	Aaeg Santos (BR) 03	Aedes aegypti	1945	8522	48	43.5143	34	64.5068	3786	7	11855	65	55	28	27	10
SRR14263488	Aaeg Santos (BR) 04	Aedes aegypti	1683	8283	47	42.2768	32	69.6498	3866	6	12914	56	50	21	29	6
SRR14263487	Aaeg Santos (BR) 05	Aedes aegypti	825	6782	40	38.3446	30	63.1223	3870	4	7800	46	40	17	23	6
SRR14263486	Aaeg Santos (BR) 06	Aedes aegypti	879	7662	36	35.6075	29	33.4242	1170	2	2244	45	45	19	26	0
SRR14263485	Aaeg Santos (BR) 07	Aedes aegypti	2411	7604	54	51.8882	44	78.8584	3926	7	13767	117	85	44	38	35
SRR14263484	Aaeg Santos (BR) 08	Aedes aegypti	6423	17487	57	54.1425	45	62.9975	3876	9	16382	322	198	149	47	126
SRR14263483	Aaeg S. J. do Rio Preto (BR) 01	Aedes aegypti	2609	53577	29	29.0599	27	24.2508	2918	5	8407	60	37	22	15	23
SRR14263481	Aaeg S. J. do Rio Preto (BR) 02	Aedes aegypti	1735	30910	30	30.3025	27	26.853	1720	4	6054	62	46	28	18	16
SRR14263480	Aaeg S. J. do Rio Preto (BR) 03	Aedes aegypti	1285	18994	31	31.6584	28	24.926	1373	1	1373	51	41	23	18	10
SRR14263479	Aaeg Montes Claros (BR) 01	Aedes aegypti	1014	9669	35	34.9112	29	40.3103	1640	3	4243	47	44	18	26	3
SRR14263478	Aaeg Montes Claros (BR) 02	Aedes aegypti	1110	9877	37	35.0539	29	38.6823	1864	4	5738	46	45	18	26	2
SRR1803377	Aaeg Rio de Janeiro (BR) 01	Aedes aegypti	1717	3943	54	57.1603	49	83.6456	3907	4	8817	35	28	7	20	8
SRR1803378	Aaeg Rio de Janeiro (BR) 02	Aedes aegypti	1650	4501	52	53.2071	47	74.2623	3841	5	8550	36	31	4	27	5
SRR1803379	Aaeg Rio de Janeiro (BR) 03	Aedes aegypti	2814	5991	57	59.4559	50	110.213	6256	2	11444	67	42	26	16	25
SRR14263477	Aaeg Paramaribo (SU) 01	Aedes aegypti	1174	12832	34	34.1821	29	38.9481	1823	4	5846	66	62	27	34	5
SRR14263476	Aaeg Paramaribo (SU) 02	Aedes aegypti	1629	17412	34	34.0932	29	42.209	3765	6	9234	84	73	37	36	11
SRR14263475	Aaeg Paramaribo (SU) 03	Aedes aegypti	590	7817	33	33.2656	28	36.6	1841	3	3904	36	34	20	14	2
SRR14263474	Aaeg Paramaribo (SU) 04	Aedes aegypti	698	5753	39	37.0678	29	45.0882	1531	3	4077	44	44	17	26	1
SRR14263473	Aaeg Dakar (SE) 01	Aedes aegypti	1332	23912	30	29.8294	27	17.5451	699	0	0	32	19	18	1	13
SRR14263472	Aaeg Dakar (SE) 02	Aedes aegypti	2343	5694	54	54.908	48	37.7466	685	0	0	63	46	34	12	17
SRR14263470	Aaeg Dakar (SE) 03	Aedes aegypti	2763	16155	44	38.4917	31	35.7986	1875	4	5667	77	58	46	12	19
SRR14263469	Aaeg Dakar (SE) 04	Aedes aegypti	1924	27648	31	30.722	27	19.363	1050	1	1050	38	35	28	7	3
SRR14263468	Aaeg Dakar (SE) 05	Aedes aegypti	5764	21119	50	46.5818	39	43.0196	3675	2	4709	175	112	89	22	64
SRR14263467	Aaeg Dakar (SE) 06	Aedes aegypti	2685	15345	44	38.4034	31	28.5906	1077	1	1077	65	53	40	13	12
SRR14263466	Aaeg Dakar (SE) 07	Aedes aegypti	2278	14113	44	38.3644	30	47.9536	3766	5	9451	72	49	34	15	23
SRR14263465	Aaeg Dakar (SE) 08	Aedes aegypti	3908	10787	53	52.6547	46	42.2219	1276	1	1276	141	74	62	12	67
SRR14263464	Aaeg Franceville (Gabon) 01	Aedes aegypti	919	7655	36	33.9747	28	21.3101	333	0	0	16	15	14	1	1
SRR14263463	Aaeg Lope (Gabon) 01	Aedes aegypti	1927	11588	44	37.449	30	25.6684	703	0	0	43	37	36	1	6
SRR14263462	Aaeg Singapore (SI) 01	Aedes aegypti	1620	12500	38	36.2598	29	50.0049	3890	3	6667	61	56	31	25	5
SRR14263461	Aaeg Singapore (SI) 02	Aedes aegypti	2899	6646	56	56.7177	49	84.3477	4306	5	12136	80	65	29	36	15
SRR14263459	Aaeg Singapore (SI) 03	Aedes aegypti	4633	10367	58	57.9371	49	82.8254	5880	5	13776	161	93	68	25	68
SRR14263458	Aaeg Singapore (SI) 04	Aedes aegypti	4918	11031	58	58.2751	49	79.3396	5387	6	14356	212	128	83	42	87
SRR14263457	Aaeg Lab. (Bangkok) 01	Aedes aegypti	3821	15534	48	43.4866	35	35.2364	1190	1	1190	137	83	69	14	54
SRR14263456	Aaeg Lab. (RedEye) 01	Aedes aegypti	955	2446	50	51.0932	48	16.7671	233	0	0	1	0	0	0	1
SRR14263455	Aaeg Lab. (Liverpool) 01	Aedes aegypti	1875	6405	49	45.3313	44	27.9984	386	0	0	35	24	23	1	11
SRR14263454	Aaeg Lab. (Liverpool) 02	Aedes aegypti	4756	12521	55	52.3589	46	38.9939	854	0	0	176	103	94	9	73
SRR14263453	Aalb Brumadinho (BR) 01	Aedes albopictus	943	10996	32	32.6746	28	32.1024	2441	1	2441	27	24	17	7	3
SRR14263452	Aalb Caratinga (BR) 01	Aedes albopictus	3552	7012	56	58.3234	51	31.0185	617	0	0	55	31	24	7	24
SRR14263451	Aalb Montes Claros (BR) 01	Aedes albopictus	944	6310	42	36.6425	31	20.3165	309	0	0	11	11	11	0	0
SRR14263450	Aalb Montes Claros (BR) 02	Aedes albopictus	1244	5410	47	41.6076	41	22.2007	378	0	0	10	9	9	0	1
SRR14263448	Aalb Montes Claros (BR) 03	Aedes albopictus	0	8147	34	33.1776	30	16.765	251	0	0	0	0	0	0	0
SRR14263447	Aalb Montes Claros (BR) 04	Aedes albopictus	0	5945	46	40.1827	35	22.5911	332	0	0	0	0	0	0	0
SRR14263446	Aalb Montes Claros (BR) 05	Aedes albopictus	1030	4264	47	42.4238	44	20.759	311	0	0	5	5	5	0	0
SRR14263445	Aalb Montes Claros (BR) 06	Aedes albopictus	973	3175	49	45.7058	45	19.9837	228	0	0	3	3	3	0	0
SRR14263444	Aalb Montes Claros (BR) 07	Aedes albopictus	1329	5355	47	42.4553	43	24.4062	502	0	0	18	10	9	1	8
SRR14263442	Aalb Strasbourg (FR) 01	Aedes albopictus	4985	12273	56	54.0024	47	43.6957	2049	2	3139	150	92	57	33	60
SRR14263441	Aalb Strasbourg (FR) 02	Aedes albopictus	13029	36213	58	53.6273	44	48.6736	2600	5	7772	642	313	254	54	334
SRR14263440	Aalb Strasbourg (FR) 03	Aedes albopictus	6428	14815	58	55.5814	48	40.5979	1103	2	2153	202	119	89	29	84
SRR14263443	Aalb Strasbourg (FR) 04	Aedes albopictus	8980	21646	59	56.713	47	51.1726	2894	4	7465	387	184	145	37	205
SRR14263439	Aalb Strasbourg (FR) 05	Aedes albopictus	4198	9490	56	56.0579	49	54.9282	2917	5	8232	109	71	49	21	39
SRR14263437	Aalb Franceville (Gabon) 01	Aedes albopictus	4313	26087	42	37.3159	30	24.8394	620	0	0	84	52	43	5	36
SRR14263436	Aalb Lope (Gabon) 01	Aedes albopictus	3665	19779	44	38.6314	31	24.9566	410	0	0	67	43	37	5	25
SRR14263435	Aalb Lope (Gabon) 02	Aedes albopictus	738	9501	31	31.7654	28	20.2744	447	0	0	24	23	23	0	1
SRR14263434	Aalb Lope (Gabon) 03	Aedes albopictus	1511	12048	37	34.472	29	18.6185	311	0	0	9	9	9	0	0
SRR14263433	Aalb Singapore (SI) 01	Aedes albopictus	3444	15336	47	42.1388	35	30.4026	630	0	0	91	64	58	5	28
SRR14263432	Aalb Singapore (SI) 02	Aedes albopictus	11407	37033	53	48.9266	41	38.4393	1397	3	3898	375	158	141	15	219
SRR14263431	Aalb Singapore (SI) 03	Aedes albopictus	24731	119550	44	42.7526	34	33.4216	1302	5	6028	827	369	341	24	462
SRR14263430	Aalb Singapore (SI) 04	Aedes albopictus	17179	74429	46	43.8339	36	32.8408	1323	2	2580	491	244	209	33	249
