## Supplementary Table 4 for "Insect-specific viruses regulate vector competence in *Aedes aegypti* mosquitoes via expression of histone H4"

### Sheet: Summary of CD-Hit results
Representative Contig ID from CDHit clusters and library of origin	# of Contigs in CD-Hit cluster
Contig2020_2019 [Aaeg Santos (BR) 07]	1
Contig1390_1389 [Aaeg Caratinga (BR) 25]	1
Contig187_186 [Aaeg Caratinga (BR) 26]	295
Contig2433_2432 [Aaeg Singapore (SI) 02]	1
Contig1393_1392 [Aaeg Santos (BR) 07]	1
Contig1393_1392 [Aaeg Caratinga (BR) 25]	1
Contig2081_2080 [Aaeg Santos (BR) 07]	1
NODE_1 [Aaeg Caratinga (BR) 07]	1
Contig2493_2492 [Aaeg Dakar (SE) 04]	1
Contig515_514 [Aaeg S. J. do Rio Preto (BR) 03]	1
Contig1003_1002 [Aaeg Santos (BR) 06]	1
Contig5_4 [Aaeg S. J. do Rio Preto (BR) 02]	1
Contig513_512 [Aaeg Caratinga (BR) 25]	1
Contig2820_2819 [Aaeg Caratinga (BR) 29]	315
Contig2026_2025 [Aaeg Dakar (SE) 02]	1
Contig2023_2022 [Aaeg Dakar (SE) 02]	1
Contig2035_2034 [Aaeg Dakar (SE) 03]	1
Contig869_868 [Aaeg Montes Claros (BR) 01]	1
Contig2958_2957 [Aaeg Dakar (SE) 06]	1
Contig430_429 [Aaeg Santos (BR) 06]	1
Contig1_0 [Aaeg Singapore (SI) 01]	1
Contig4381_4380 [Aaeg Singapore (SI) 04]	22
Contig5973_5972 [Aaeg Dakar (SE) 05]	1
Contig2952_2951 [Aaeg Dakar (SE) 06]	1
Contig2995_2994 [Aaeg Dakar (SE) 03]	1
Contig2969_2968 [Aaeg Dakar (SE) 03]	1
Contig3146_3145 [Aaeg Dakar (SE) 05]	1
Contig1836_1835 [Aaeg Dakar (SE) 06]	1
Contig3129_3128 [Aaeg Singapore (SI) 03]	1
Contig5665_5664 [Aaeg Santos (BR) 08]	22
Contig56_55 [Aaeg Santos (BR) 07]	14
Contig3353_3352 [Aaeg Santos (BR) 08]	6
Contig1973_1972 [Aaeg Santos (BR) 07]	4
Contig3363_3362 [Aaeg Santos (BR) 08]	1
Contig7_6 [Aaeg Santos (BR) 07]	11
Contig1669_1668 [Aaeg Santos (BR) 04]	1
Contig1031_1030 [Aaeg Paramaribo (SU) 01]	1
Contig2232_2231 [Aaeg Santos (BR) 03]	1
Contig29_28 [Aaeg Paramaribo (SU) 01]	2
Contig721_720 [Aaeg Santos (BR) 05]	1
Contig887_886 [Aaeg S. J. do Rio Preto (BR) 02]	1
Contig724_723 [Aaeg Santos (BR) 05]	1
Contig423_422 [Aaeg Caratinga (BR) 18]	2
Contig1590_1589 [Aaeg Caratinga (BR) 18]	1
Contig866_865 [Aaeg Montes Claros (BR) 01]	1
Contig871_870 [Aaeg S. J. do Rio Preto (BR) 02]	1
Contig1587_1586 [Aaeg Caratinga (BR) 18]	1
Contig1598_1597 [Aaeg Caratinga (BR) 18]	1
Contig1595_1594 [Aaeg Caratinga (BR) 18]	1
Contig56_55 [Aaeg Paramaribo (SU) 01]	1
Contig3242_3241 [Aaeg Singapore (SI) 03]	1
NODE_7 [Aaeg Singapore (SI) 03]	1
Contig4140_4139 [Aaeg Singapore (SI) 03]	1
Contig3303_3302 [Aaeg Singapore (SI) 04]	1
Contig18_17 [Aaeg Singapore (SI) 04]	1
Contig22_21 [Aaeg Singapore (SI) 04]	1
Contig3323_3322 [Aaeg Singapore (SI) 04]	1
Contig3471_3470 [Aaeg Singapore (SI) 03]	1
Contig1098_1097 [Aalb Brumadinho (BR) 01]	2
Contig17295_17294 [Aalb Singapore (SI) 04]	1
Contig679_678 [Aalb Brumadinho (BR) 01]	1
Contig15_14 [Aalb Singapore (SI) 04]	1
Contig14_13 [Aalb Singapore (SI) 04]	1
Contig1097_1096 [Aalb Brumadinho (BR) 01]	2
Contig678_677 [Aalb Brumadinho (BR) 01]	1
Contig13_12 [Aalb Singapore (SI) 04]	1
Contig24_23 [Aalb Brumadinho (BR) 01]	4
Contig4100_4099 [Aalb Singapore (SI) 04]	1
Contig1507_1506 [Aaeg Santos (BR) 02]	1
Contig3455_3454 [Aaeg Santos (BR) 08]	3
Contig777_776 [Aaeg Santos (BR) 02]	1
Contig2051_2050 [Aaeg Santos (BR) 04]	1
Contig5701_5700 [Aaeg Santos (BR) 08]	1
Contig51_50 [Aaeg Santos (BR) 08]	1
Contig3870_3869 [Aaeg Santos (BR) 08]	1
Contig3377_3376 [Aaeg Santos (BR) 08]	2
Contig1993_1992 [Aaeg Santos (BR) 07]	1
Contig5751_5750 [Aaeg Santos (BR) 08]	1
Contig5723_5722 [Aaeg Santos (BR) 08]	1
Contig1679_1678 [Aaeg Santos (BR) 08]	1
Contig5738_5737 [Aaeg Santos (BR) 08]	1
Contig5670_5669 [Aaeg Santos (BR) 08]	1
Contig2441_2440 [Aaeg Singapore (SI) 02]	1
Contig2898_2897 [Aaeg Singapore (SI) 02]	1
Contig2889_2888 [Aaeg Singapore (SI) 02]	1
Contig2426_2425 [Aaeg Singapore (SI) 02]	1
Contig4394_4393 [Aaeg Singapore (SI) 04]	1
Contig2436_2435 [Aaeg Singapore (SI) 02]	1
Contig272_271 [Aaeg Singapore (SI) 02]	1
Contig2428_2427 [Aaeg Singapore (SI) 02]	1
Contig2907_2906 [Aaeg Singapore (SI) 02]	1
Contig2886_2885 [Aaeg Singapore (SI) 02]	1
Contig2425_2424 [Aaeg Singapore (SI) 02]	1
Contig2432_2431 [Aaeg Singapore (SI) 02]	1
Contig2912_2911 [Aaeg Singapore (SI) 02]	1
Contig2913_2912 [Aaeg Singapore (SI) 02]	1
Contig2914_2913 [Aaeg Singapore (SI) 02]	1
Contig2112_2111 [Aaeg Paramaribo (SU) 02]	1
Contig1430_1429 [Aaeg Paramaribo (SU) 02]	1
Contig1444_1443 [Aaeg Paramaribo (SU) 02]	1
Contig19_18 [Aaeg Paramaribo (SU) 02]	1
Contig10_9 [Aaeg Paramaribo (SU) 02]	1
Contig100_99 [Aaeg Paramaribo (SU) 02]	1
Contig1478_1477 [Aaeg Paramaribo (SU) 02]	1
Contig9_8 [Aaeg Paramaribo (SU) 02]	1
Contig1447_1446 [Aaeg Paramaribo (SU) 02]	1
Contig1437_1436 [Aaeg Paramaribo (SU) 02]	1
Contig2130_2129 [Aaeg Paramaribo (SU) 02]	1
Contig1453_1452 [Aaeg Paramaribo (SU) 02]	1
Contig2129_2128 [Aaeg Paramaribo (SU) 02]	1
Contig1122_1121 [Aalb Brumadinho (BR) 01]	1
Contig3_2 [Aalb Singapore (SI) 02]	1
Contig98_97 [Aaeg Dakar (SE) 08]	1
Contig3699_3698 [Aaeg Dakar (SE) 08]	1
Contig107_106 [Aaeg Dakar (SE) 08]	1
Contig113_112 [Aaeg Dakar (SE) 08]	1
Contig762_761 [Aaeg Dakar (SE) 08]	1
Contig3754_3753 [Aaeg Dakar (SE) 08]	1
Contig3743_3742 [Aaeg Dakar (SE) 08]	1
Contig1597_1596 [Aaeg Dakar (SE) 08]	1
Contig8036_8035 [Aalb Strasbourg (FR) 04]	5
Contig5047_5046 [Aalb Strasbourg (FR) 02]	1
Contig4193_4192 [Aalb Strasbourg (FR) 05]	6
Contig3483_3482 [Aalb Strasbourg (FR) 05]	1
Contig10995_10994 [Aalb Strasbourg (FR) 02]	1
Contig3479_3478 [Aalb Strasbourg (FR) 05]	5
Contig5260_5259 [Aalb Strasbourg (FR) 04]	4
Contig11291_11290 [Aalb Strasbourg (FR) 02]	6
Contig3487_3486 [Aalb Strasbourg (FR) 05]	14
Contig11300_11299 [Aalb Strasbourg (FR) 02]	1
Contig3715_3714 [Aalb Strasbourg (FR) 01]	1
Contig1_0 [Aalb Strasbourg (FR) 04]	1
Contig4381_4380 [Aalb Strasbourg (FR) 03]	1
Contig4994_4993 [Aalb Strasbourg (FR) 02]	1
Contig3847_3846 [Aalb Strasbourg (FR) 01]	1
Contig4991_4990 [Aalb Strasbourg (FR) 02]	7
Contig3_2 [Aalb Strasbourg (FR) 05]	4
Contig1_0 [Aalb Strasbourg (FR) 02]	5
Contig8056_8055 [Aalb Strasbourg (FR) 04]	1
