## Supplementary Table 5 for "Insect-specific viruses regulate vector competence in *Aedes aegypti* mosquitoes via expression of histone H4"

### Sheet: Primer Table
Target	Application	Description	Sequence (5'-3')
HTV	RT-qPCR	HTV-Fw	TGGCGATGCACATTCTAGCT
		HTV-Rv	AACTTCCTGCACGACGTCAT
	RT-PCR	HTV-Fw	GTCTGATTTGCCCAACTCTA
		HTV-Rv	CAGCATCGCAGGTTATAGTA
PCLV	RT-qPCR	PCLV-Fw	AGACAAGAAGAGTTGAGTGTGCT
		PCLV-Rv	AGCAACGTAATTAGTCCCTCCA
	RT-PCR	PCLV-Fw	CGAACCTCCTCTGGATTTAG
		PCLV-Rv	CCAGATCCTAGCATTGGTTT
DENV1	RT-qPCR	DENV1 Fw	TCGGAAGCTTGCTTAACGTAG
		DENV1 Rv	TCCGTTGGTTGTTCATCAGA
ZIKV	RT-qPCR	ZIKA-Fw	TCAAACGAATGGCAGTCAGTG
		ZIKA-Rv	GCTTGTTGAAGTGGTGGGAG
VSV	RT-qPCR	VSV-Fw	CCTTTAGAAGGGAATTGGAAGAA
		VSV-Rv	TCTGCCGACTTGATAGGATTG
rpl32	RT-qPCR	RPL32-Fw	AGCCGCGTGTTGTACTCTG
		RPL32-Rv	ACTTCTTCGTCCGCTTCTTG
	RT-PCR	RPL32-Fw	AGCCGCGTGTTGTACTCTG
		RpL32-Rv	ACTCCTGGGAGCTTACTCGTT
histone H4	RT-qPCR	H4-Fw	CTACCGTCGTCGAACACAGA
		H4-Rv	CCTCCTTTTCCGAGTCCTTT
